# Targeting of TP53-independent cell cycle checkpoints overcomes FOLFOX resistance in Metastatic Colorectal Cancer

**DOI:** 10.1101/2021.02.04.429849

**Authors:** Corina Behrenbruch, Momeneh Foroutan, Phoebe Lind, Jai Smith, Mélodie Grandin, Benjamin Cooper, Carolyn Shembrey, Susanne Ramm, Karla Cowley, Iva Nikolic, Jennii Luu, Joseph Cursons, Rosie Millen, Ann-Marie Patch, Nicholas D. Huntington, Alain Puisieux, Michael Michael, Brett Knowles, Benjamin NJ. Thomson, Robert G. Ramsay, Sean M. Grimmond, Kaylene Simpson, Alexander G. Heriot, Frédéric Hollande

**Affiliations:** The University of Melbourne, Department of Clinical Pathology, Victorian Comprehensive Cancer Centre, Melbourne, VIC3000, Australia; University of Melbourne Centre for Cancer Research, Victorian Comprehensive Cancer Centre, Melbourne VIC3000, Australia; The University of Melbourne, Sir Peter MacCallum Department of Oncology, Victorian Comprehensive Cancer Centre, Melbourne, VIC3000, Australia; Department of General Surgical Specialties, The Royal Melbourne Hospital, Parkville, VIC 3050, Australia; Biomedicine Discovery Institute, Monash University, VIC, 3800, Australia; The University of Melbourne, Department of Pharmacology and Therapeutics, Medical Building, Parkville VIC3010, Australia; Victorian Centre for Functional Genomics, Peter MacCallum Cancer Centre, Melbourne, VIC3000, Australia; Peter MacCallum Cancer Centre, Melbourne, VIC3000, Australia; QIMR, 300 Herston Rd, Herston QLD 4006, Australia; Department of Medical Oncology, Peter MacCallum Cancer Centre, Victorian Comprehensive Cancer Centre, Melbourne, VIC3000, Australia; The University of Melbourne, Royal Melbourne Hospital Department of Surgery, Parkville, VIC3050, Australia; Institut Curie, 26 rue d’Ulm75248 Paris Cedex 05 - France; Department of Cancer Surgery, Peter MacCallum Cancer Centre, Victorian Comprehensive Cancer Centre, Melbourne, VIC3000, Australia; The University of Melbourne, Department of Surgery, St Vincent’s Hospital, Fitzroy, VIC3065, Australia

**Author notes:** These authors contributed equally to the present work (Corina Behrenbruch, Momeneh Foroutan). Current address: Biomedicine Discovery Institute, Monash University, VIC, 3800, Australia.

## Abstract

Patients with colorectal cancer (CRC) frequently develop liver metastases during the course of their disease. A substantial proportion of them receive neoadjuvant FOLFOX (5-Fluorouracil, Oxaliplatin, Leucovorin) prior to surgery in an attempt to enable successful surgical removal of their metastases and to reduce the risk of recurrence. Yet, the majority of patients progress during treatment or recur following surgery, and molecular mechanisms that contribute to FOLFOX resistance remain poorly understood. Here, using a combination of phenotypic, transcriptomic and genomic analyses of both tumor samples derived from patients with metastatic CRC and matching patient-derived tumor organoids (PDTOs), we characterize a novel FOLFOX resistance mechanism and identify inhibitors that target this mechanism to resensitize metastatic organoids to FOLFOX. Resistant PDTOs, identified after *in vitro* exposure to FOLFOX, exhibited elevated expression of E2F pathway, S phase, G_2_/M and spindle assembly checkpoints (SAC) genes. Similar molecular features were detected in CRLM from patients with progressive disease while under neoadjuvant FOLFOX treatment, highlighting the relevance of this finding. FOLFOX resistant PDTOs displayed inactivating mutations of TP53 and exhibited transcriptional features of P53 pathway downregulation. We found that they accumulated in early S-phase and underwent significant DNA damage during FOLFOX exposure, thereafter arresting in G_2_/M while they repaired their DNA after FOLFOX withdrawal. In parallel, results of a large kinase inhibitor screen indicated that drugs targeting regulators of the DNA damage response, G_2_M checkpoint and SAC had cytotoxic effects on PDTOs generated from patients whose disease progressed during treatment with FOLFOX. Corroborating this finding, CHK1 and WEE1 inhibitors were found to synergize with FOLFOX and sensitize previously resistant PDTOs. Additionally, targeting the SAC master regulator MPS1 using empesertib after exposure to FOLFOX, when cells accumulate in G_2_M, was also very effective to kill FOLFOX-resistant PDTOs. Our results indicate that targeted and timely inhibition of specific cell cycle checkpoints shows great potential to improve response rates to FOLFOX in patients with metastatic CRC, for whom therapeutic alternatives remain extremely limited.
