## Supplemental Table 1 for "Targeting of TP53-independent cell cycle checkpoints overcomes FOLFOX resistance in Metastatic Colorectal Cancer"

### Sheet: Sheet1
Chemotherapy Naïve
SYNCHRONOUS CRLM
ID	Age	Sex	Tumour Data Available	Organoid Data Available	NeoCT Regimen	NeoCT Response	Synch/Metach	Site of First. Recurrence	Primary site	Primary Stage (Pathological)	Adj CT for primary
P443	59	F	LT1 -yes	LT1- No	NA	NA	Synch	No recurrence	Rectosigmoid	T3N2a	NA
			LT2 -yes	LT2 - Yes	NA	NA
			CoT -No	CoT - Yes	NA	NA
P275	52	M	LT-Yes	LT-Yes	NA	NA	Synch	Pelvis	Rectosigmoid	T3N2	NA
			CoT1* -Yes	CoT1-Yes	NA	NA
			CoT2 *-Yes	CoT2-Yes	NA	NA
			CoT3* - Yes	CoT3-No	NA	NA
P998	52	M	LT1-yes	LT1 - yes	NA	NA	Synch	Liver	Descending colon	T3N2b	NA
			LT2 -No	LT2 - yes	NA	NA
P070	54	M	LT-Yes	LT-Yes	NA	NA	Synch	Liver	Sigmoid colon	T3N1	NA
P686	77	M	LT-Yes	LT-No	NA	NA	Synch	Liver	Caecum	T4N1	NA
			CoT-Yes	CoT-Yes	NA	NA
P388	67	M	LT-Yes (RNAseq only)	LT-No	NA	NA	Synch	lung	Right colon	T3N1	NA
			CoT- Yes (RNAseq only)	CoT- No	NA	NA
P095	51	M	LT-Yes	LT-Yes	NA	NA	Synch	No recurrence	Sigmoid colon	T3N2	NA
			CoT-Yes	CoT-Yes	NA	NA
P119	86	F	LT-Yes	CoT-No	NA	NA	Synch	Peritoneal	Sigmoid colon	T3N0	NA
P032	52	M	LT-Yes	LT-No	NA	NA	Synch	Liver	Sigmoid colon	T4N2	NA
			CoT1*-No	CoT1-No	NA	NA
			CoT2*-Yes	CoT2-No	NA	NA
			CoT3*-Yes	CoT3-No	NA	NA
P252	79	M	LT1-Yes	LT1-No	NA	NA	Synch	Liver and Lung	Caecum	T3N2a	NA
			LT2-Yes	LT2-No	NA	NA
P002	64	F	LT1a*-Yes	LT1a*-Yes	NA	NA	Synch	Residual Disease due to progression - primary	Rectum	NA- not resected	NA
			LT1b*-Yes	LT1b*-Yes	NA	NA
METACHRONOUS CRLM
P769	60	M	LT-Yes	LT-Yes	NA	NA	Metach	Bone	Sigmoid colon	T1N0 (carcinoma within a polyp)	NA
P997	66	M	LT-Yes	LT-No	NA	NA	Metach	Pelvis	Rectum	T4N0	NA
			CoT-Yes	CoT-Yes		NA
RIK738	62	M	LT-Yes	LT-No	NA	NA	Metach	NA	Rectum	ypT1N0	LCCRT(5FU)
METACHRONOUS CRLM (Previous Adjuvant FOLFOX for Primary Tumour)
P078	64	F	LT-Yes	LT-No	NA	NA	Metach	Liver and abdominal wall	Rectosigmoid	pT3N1c	FOLFOX (9 cycles then just 5FU)
P955	49F	F	LT-Yes (RNAseq only)	LT-No	NA	NA	Metach	No recurrence	Right colon	T4aN2b	FOLFOX (9 cycles then ceased due to neuropathy)
P486_D	49	F	LT-Yes	LT-Yes	NA	NA	Metach	Upper abdominal nodal	Rectum	T3N0	LCCRT (FOLFOX )
P190_A	64	F	LT-Yes	LT-Yes	NA	NA	Metach	Liver	Caecum	T2N1	mFOLFOX (12 cycles then ceased due to neuropath)
CHEMOTHERAPY TREATED
SYNCHRONOUS CRLM
yP166	41	M	LT-No	LT-No	FOLFOX/Bevacizunab	Complete Response	Synch	No recurrence	Sigmoid	pT4aN2a	NA
			CoT**-Yes	CoT-No	(NB- Colon tumour chemo naïve)
yP819	28	M	LT-Yes	LT -No	CAPEOX	Complete Response	Synch	Liver recrudescence (ie progression in lesion not resected with previous complete response)	Rectum	NA - not resected	NA
yP190	24	M	LT-Yes	LT-No	FOLFOX	Complete Response	Synch	Liver and Lung	Rectum	ypT3ypN1c	NA
yP520	44	F	LT1-Yes	LT1-Yes	FOLFOX/Panitumimab	Partial Response, then LT2 progression just prior to resection	Synch	Liver and portocaval nodal	Sigmoid colon	ypT4N1a	NA
			LT2-Yes	LT2-Yes					emergency LBO
yP571	42	F	LT-Yes	LT-No	FOLFOX/Cetux	Partial Response	Synch	NA	Right colon	T3N1b	NA
yP275	71	F	LT-Yes	LT-No	FOLFOX/Bevacizumab	Partial Response	Synch	Peritoneal	Caecum	T4a N2b (mucinous)	NA
yP755	45	F	LT1- Yes	LT1-No	FOLFOX	Partial Response	Synch	Lung and ovary	Sigmoid	T4aN1	NA
			LT2-Yes	LT1-No
yP610	65	F	LT-Yes	LT-No	FOLFOX/Bevacizumab	Partial Response	Synch	Liver	Sigmoid Colon	T3N0	NA
yP689 (? 2016/2017)	70	M	LT 2016	LT-No	FOLFIRI/Cetuximab	Partial Response	Synch	NA	Sigmoid colon	T3N1a	NA
			LT2017	LT-No	NA	NA
yP256	40	M	LT1-Yes	LT1-No	FOLFOXIRI + Avastin	Partial Response	Synch	Lung, then peritoneal	Sigmoid colon	T4aN2a	NA
			LT2-Yes	LT1-No
yP121	59	M	LT1-Yes	LT1-No	FOLFIRI/Cetuximab	Partial Response	Synch	Liver	Rectosigmoid	pT3N1	NA
			LT2-Yes	LT-No
yP925	65	M	LT1-Yes	LT1-No	FOLFOX/Bevacizumab	Progression	Synch	Residual disease due to progression - liver	Caecum	T4bN0 (mucinous)	NA
			LT2-No	LT2-Yes
yP516	52	M	LT1-Yes	LT1-Yes	FOLFOX	Progression	Synch	Adrenal, then boney and mediastinal	Rectum	T3N1b	LCCRT (5FU)
			LT2-Yes	LT1-Yes
yP295	52	M	LT-Yes	LT-Yes	FOLFOX	Progression	Synch	Peritoneal, epidcardial nodal, Liver	Rectum	T3N1b	NA
METACHRONOUS CRLM
yP486_J	64	M	LT-Yes	LT-No	FOLFOX	Progression	Metach	Lung	Sigmoid colon	T3N2	FOLFOX
DISTANT SYSTEMIC CHEMOTHERAPY FOR CRLM (>12 months)
yPAM872	49	F	LT-Yes	LT-No	FOLFOX		Synch	Para-aortic nodal	Sigmoid Colon	T3N2	NA
yPIK315	35	F	LT-Yes	LT-Yes	Exact regimen unclear		Synch	Liver	Right Colon	T3N0	NA
yPCB369	71	M	LT-Yes	LT-No	FOLFIRI and Avastin		Metach	Lung	Sigmoid colon	T1N1	FOLFOX
yPPJ102	64	M	LT-Yes	LT-Yes	Intraperitoneal mitomycin + 5Fu		Metach	Peritoneal	Right Colon and Rectum ( metachronous)	T4N1	FOLFOX
yPPM845	66	M	LT-No	LT-Yes	Multiple		Metach	Pelvic, then liver	Sigmoid Colon	T3N0	NA
*= multiple biopsy from same tumour
** colon tumour is chemotherapy naïve
LT= liver tumour
CoT=Colon tumour
LCCRT= long course chemoradiotherapy
FOLFOX=Oxaliplatin/5FU/Leucovorin
FOLFIRI=Irinotecan/5FU
CAPEOX=Capecitabine/Oxaliplatin
Synch= synchronous
Metach=Metachronous
