## Supplemental Table 4 for "Targeting of TP53-independent cell cycle checkpoints overcomes FOLFOX resistance in Metastatic Colorectal Cancer"

### Sheet: Sheet1
SAMPLE	No. of Repeats	Mean % CTG to Control	SD
P315_LT	4	101.8	8.402
P997_CoT	3	71.86	11.89
P002_LT1a	3	50.96	17.88
P190_A_LT	3	18.94	5.754
yP295 LT	3	79.98	17.81
P275_LT	5	105.6	10.82
P275_CoT1	4	97.86	11.02
P275_CoT2	3	80.86	0.8154
yP516_LT1	4	77.68	11.45
yP516_LT2	4	76.74	1.62
P095_LT	3	31.21	12.62
P095_CoT	4	26.56	3.343
yP520_LT1	3	58.4	0.2743
yP520_LT2	3	20.59	6.62
		≤50 = Sensitive
		50-90 = Semi-sensitive
		≥90 = Resistant
