## Supplemental Table 10 for "Targeting of TP53-independent cell cycle checkpoints overcomes FOLFOX resistance in Metastatic Colorectal Cancer"

### Sheet: PerPlateQC_Patient2_yP516
	VCFG_Compound_Plate_ID	Name_Conc	CTG_mean	CTG_sd	CTG_cv	ZPrime
1	D01	DMSO_0	1	0.152	15.188	NA
2	D01	FOLFOX_250	0.042	0.009	20.809	0.496
3	D02	DMSO_0	1	0.085	8.471	NA
4	D02	FOLFOX_250	0.045	0.01	21.952	0.702
5	D03	DMSO_0	1	0.204	20.405	NA
6	D03	FOLFOX_250	0.038	0.028	75.248	0.277
7	D04	DMSO_0	1	0.208	20.793	NA
8	D04	FOLFOX_250	0.064	0.054	85.314	0.16
9	D05	DMSO_0	1	0.151	15.066	NA
10	D05	FOLFOX_250	0.039	0.002	5.344	0.522
11	D06	DMSO_0	1	0.12	12.03	NA
12	D06	FOLFOX_250	0.02	0.009	46.729	0.605
13	D07	DMSO_0	1	0.097	9.737	NA
14	D07	FOLFOX_250	0.029	0.011	37.068	0.666
15	D08	DMSO_0	1	0.087	8.652	NA
16	D08	FOLFOX_250	0.019	0.002	12.142	0.728
17	D09	DMSO_0	1	0.105	10.495	NA
18	D09	FOLFOX_250	0.003	0.002	61.863	0.678
19	D10	DMSO_0	1	0.129	12.856	NA
20	D10	FOLFOX_250	0.005	0.003	64.699	0.602
21	D11	DMSO_0	1	0.112	11.209	NA
22	D11	FOLFOX_250	0.003	0.001	22.41	0.66
23	D12	DMSO_0	1	0.07	7.006	NA
24	D12	FOLFOX_250	0.006	0.003	47.274	0.78
25	D13	DMSO_0	1	0.124	12.403	NA
26	D13	FOLFOX_250	0.135	0.001	0.695	0.566
27	D14	DMSO_0	1	0.099	9.935	NA
28	D14	FOLFOX_250	0.115	0.007	6.368	0.641
29	D15	DMSO_0	1	0.291	29.148	NA
30	D15	FOLFOX_250	0.142	0.015	10.543	-0.07
31	D16	DMSO_0	1	0.138	13.819	NA
32	D16	FOLFOX_250	0.081	0.005	6.782	0.533

### Sheet: PerPlateQC_Patient2_yP520
	VCFG_Compound_Plate_ID	Name_Conc	CTG_mean	CTG_sd	CTG_cv	ZPrime
1	D01	DMSO_0	1	0.538	53.794	NA
2	D01	FOLFOX_250	0.044	0.033	75.092	-0.792
3	D02	DMSO_0	1	0.395	39.484	NA
4	D02	FOLFOX_250	0.027	0.006	20.491	-0.236
5	D03	DMSO_0	1	0.354	35.368	NA
6	D03	FOLFOX_250	0.071	0.037	51.991	-0.263
7	D04	DMSO_0	1	0.541	54.111	NA
8	D04	FOLFOX_250	0.047	0.019	40.78	-0.763
9	D05	DMSO_0	1	0.337	33.73	NA
10	D05	FOLFOX_250	0.037	0.007	18.923	-0.072
11	D06	DMSO_0	1	0.119	11.884	NA
12	D06	FOLFOX_250	0.047	0.029	63.282	0.534
13	D07	DMSO_0	1	0.318	31.812	NA
14	D07	FOLFOX_250	0.04	0.009	23.374	-0.022
15	D08	DMSO_0	1	0.18	17.966	NA
16	D08	FOLFOX_250	0.024	0.001	4.192	0.444
17	D09	DMSO_0	1	0.248	24.779	NA
18	D09	FOLFOX_250	0.024	0.003	11.17	0.228
19	D10	DMSO_0	1	0.195	19.464	NA
20	D10	FOLFOX_250	0.025	0.017	68.044	0.348
21	D11	DMSO_0	1	0.141	14.091	NA
22	D11	FOLFOX_250	0.026	0.001	3.516	0.563
23	D12	DMSO_0	1	0.163	16.287	NA
24	D12	FOLFOX_250	0.022	0.006	25.835	0.482
25	D13	DMSO_0	1	0.16	16.036	NA
26	D13	FOLFOX_250	0.122	0.041	33.925	0.313
27	D14	DMSO_0	1	0.208	20.786	NA
28	D14	FOLFOX_250	0.04	0.002	6.099	0.344
29	D15	DMSO_0	1	0.298	29.831	NA
30	D15	FOLFOX_250	0.065	0.043	66.175	-0.094
31	D16	DMSO_0	1	0.146	14.612	NA
32	D16	FOLFOX_250	0.071	0.002	2.488	0.522

### Sheet: PerPlateQC_Patient3_yP295
	VCFG_Compound_Plate_ID	Name_Conc	CTG_mean	CTG_sd	CTG_cv	ZPrime
1	D01	DMSO_0	1	0.183	18.291	NA
2	D01	FOLFOX_250	0.126	0.05	39.882	0.2
3	D02	DMSO_0	1	0.12	11.972	NA
4	D02	FOLFOX_250	0.094	0.023	24.25	0.526
5	D03	DMSO_0	1	0.079	7.931	NA
6	D03	FOLFOX_250	0.086	0.012	14.469	0.701
7	D04	DMSO_0	1	0.112	11.159	NA
8	D04	FOLFOX_250	0.14	0.015	10.546	0.557
9	D05	DMSO_0	1	0.217	21.744	NA
10	D05	FOLFOX_250	0.054	0.001	2.467	0.309
11	D06	DMSO_0	1	0.147	14.656	NA
12	D06	FOLFOX_250	0.082	0.011	13.657	0.484
13	D07	DMSO_0	1	0.109	10.903	NA
14	D07	FOLFOX_250	0.059	0.011	19.272	0.617
15	D08	DMSO_0	1	0.043	4.323	NA
16	D08	FOLFOX_250	0.052	0.003	5.79	0.854
17	D09	DMSO_0	1	0.079	7.922	NA
18	D09	FOLFOX_250	0.063	0.008	12.189	0.721
19	D10	DMSO_0	1	0.063	6.34	NA
20	D10	FOLFOX_250	0.06	0.015	24.154	0.751
21	D11	DMSO_0	1	0.075	7.461	NA
22	D11	FOLFOX_250	0.048	0.006	11.809	0.745
23	D12	DMSO_0	1	0.102	10.196	NA
24	D12	FOLFOX_250	0.065	0.006	9.126	0.653
25	D13	DMSO_0	1	0.088	8.845	NA
26	D13	FOLFOX_250	0.051	0.013	25.125	0.681
27	D14	DMSO_0	1	0.103	10.347	NA
28	D14	FOLFOX_250	0.062	0.011	17.68	0.635
29	D15	DMSO_0	1	0.067	6.652	NA
30	D15	FOLFOX_250	0.058	0.023	40.004	0.713
31	D16	DMSO_0	1	0.076	7.613	NA
32	D16	FOLFOX_250	0.069	0.02	28.417	0.691

### Sheet: AllplateQC_Patient1_yP516
	Compound_ID	Concentration_uM	NormToDMSO_mean	NormToDMSO_sd	NormToDMSO_cv
1	DMSO	0	100	13.447	13.447
2	FOLFIRI	2.5	47.633	21.792	45.749
3	FOLFIRI	25	28.103	18.927	67.347
4	FOLFOX	25	50.402	8.876	17.61
5	FOLFOX	250	4.911	4.708	95.879
6	FOLFOXIRI	0.25_0.025	45.554	21.362	46.895
7	FOLFOXIRI	2.5_0.25	37.164	22.672	61.005

### Sheet: AllplateQC_Patient2_yP520
	Compound_ID	Concentration_uM	NormToDMSO_mean	NormToDMSO_sd	NormToDMSO_cv
1	DMSO	0	100	27.62	27.62
2	FOLFIRI	2.5	11.583	6.448	55.665
3	FOLFIRI	25	3.014	1.45	48.117
4	FOLFOX	25	33.035	10.84	32.814
5	FOLFOX	250	4.568	3.029	66.323
6	FOLFOXIRI	0.25_0.025	45.991	30.328	65.943
7	FOLFOXIRI	2.5_0.25	9.597	4.689	48.861

### Sheet: AllplateQC_Patient3_yP295
	Compound_ID	Concentration_uM	NormToDMSO_mean	NormToDMSO_sd	NormToDMSO_cv
1	DMSO	0	100	10.363	10.363
2	FOLFIRI	2.5	21.029	11.459	54.493
3	FOLFIRI	25	6.071	2.795	46.033
4	FOLFOX	25	80.666	15.507	19.224
5	FOLFOX	250	7.311	2.95	40.351
6	FOLFOXIRI	0.25_0.025	37.826	13.007	34.386
7	FOLFOXIRI	2.5_0.25	12.507	6.17	49.334
