## Supplemental Table 12 for "Targeting of TP53-independent cell cycle checkpoints overcomes FOLFOX resistance in Metastatic Colorectal Cancer"

### Sheet: RNAseq_Tumor_FOLFOX
	PatientID	SampleID	UniqueIDs	Sample.Type	Response_Tum	Date_Diagnosis	Date_RNA_extraction_Tum	Site_1st_Recurrence	FOLFOXBase_PrePostOp_RNAseq	Tissue	TissueSample	Gender	Age	ChemoStatus	SynchMetach	Site
yP516_LT1_Tum	yP516	yP516_LT1	yP516_LT1_Tum	Tum	PD	2017-10-24	2018-02-12	Adrenal	FOLFOX_PreOp	LT	LT1	Male	52	Treated	Synch	Rectal
yP516_LT2_Tum	yP516	yP516_LT2	yP516_LT2_Tum	Tum	PD	2017-10-24	2018-02-12	Adrenal	FOLFOX_PreOp	LT	LT2	Male	52	Treated	Synch	Rectal
yP295_LT_Tum	yP295	yP295_LT	yP295_LT_Tum	Tum	PD	2017-02-06	2018-02-07	Peritoneal, Distant nodal, Liver	FOLFOX_PreOp	LT	LT	Male	52	Treated	Synch	Rectal
yP486_J_LT_Tum	yP486_J	yP486_J_LT	yP486_J_LT_Tum	Tum	PD	2016-07-21	2018-03-06	Lung	FOLFOX_PreOp	LT	LT	Male	64	Treated	Metach	Left colon
yP925_LT1_Tum	yP925	yP925_LT1	yP925_LT1_Tum	Tum	PD	2016-03-15	2018-02-14	Liver, Lung	FOLFOX_PreOp	LT	LT1	Male	65	Treated	Synch	Right colon
yP520_LT1_Tum	yP520	yP520_LT1	yP520_LT1_Tum	Tum	PR	2017-06-11	2018-07-04	Liver, Distant nodal	FOLFOX_PreOp	LT	LT1	Female	44	Treated	Synch	Left colon
yP520_LT2_Tum	yP520	yP520_LT2	yP520_LT2_Tum	Tum	PR	2017-06-11	2018-07-04	Liver, Distant nodal	FOLFOX_PreOp	LT	LT2	Female	44	Treated	Synch	Left colon
yP571_LT_Tum	yP571	yP571_LT	yP571_LT_Tum	Tum	PR	2017-12-01	2018-07-04	No recurrence	FOLFOX_PreOp	LT	LT	Female	42	Treated	Synch	Right colon
yP275_LT_Tum	yP275	yP275_LT	yP275_LT_Tum	Tum	PR	2016-05-20	2018-02-12	Peritoneal	FOLFOX_PreOp	LT	LT	Female	71	Treated	Synch	Right colon
yP610_LT_Tum	yP610	yP610_LT	yP610_LT_Tum	Tum	PR	2015-10-01	2018-03-06	Liver	FOLFOX_PreOp	LT	LT	Female	65	Treated	Synch	Left colon
yP775_LT1_Tum	yP775	yP775_LT1	yP775_LT1_Tum	Tum	PR	2017-10-01	2018-05-02	Lung	FOLFOX_PreOp	LT	LT1	Female	45	Treated	Synch	Left colon
yP775_LT2_Tum	yP775	yP775_LT2	yP775_LT2_Tum	Tum	PR	2017-10-01	2018-05-02	Lung	FOLFOX_PreOp	LT	LT2	Female	45	Treated	Synch	Left colon
yP190_T_LT_Tum	yP190_T	yP190_T_LT	yP190_T_LT_Tum	Tum	CR	2016-06-27	2018-03-06	Liver	FOLFOX_PreOp	LT	LT	Male	24	Treated	Synch	Rectal
yP819_LT_Tum	yP819	yP819_LT	yP819_LT_Tum	Tum	CR	2017-08-22	2018-02-12	Liver	FOLFOX_PreOp	LT	LT	Male	28	Treated	Synch	Rectal
yP166_LT_Tum	yP166	yP166_LT	yP166_LT_Tum	Tum	CR	2016-09-14	2018-05-03	No recurrence	FOLFOX_PreOp	LT	LT	Male	41	Treated	Synch	Left colon

### Sheet: RNAseq_Organoid_FOLFOX
	PatientID	SampleID	UniqueIDs_FOLFOX	TechRep_IDs	Sample.Type	Screen	Rep_screening	Mean_CTG_to_control	Response	Treatment	Treatment_Response	Run	RNA_LowConc	Date_RNA_extraction	Site_1st_Recurrence	FOLFOXBase_PrePostOp_RNAseq	Tissue	TissueSample	Gender	Age	ChemoStatus	SynchMetach	Site
P275_CoT1_Control_10	P275	P275_CoT1	P275_CoT1_Control_10	VJR275_CoT1_Control_10	Org	10	4	97.86	Resistant	Control	Control_Resistant	Run 1	No	2018-12-29	Pelvis	FOLFOX_PostOp	CoT	CoT1	Male	52	Naive	Synch	Left colon
P275_CoT1_FOLFOX_10	P275	P275_CoT1	P275_CoT1_FOLFOX_10	VJR275_CoT1_FOLFOX_10	Org	10	4	97.86	Resistant	FOLFOX	FOLFOX_Resistant	Run 1	No	2018-12-29	Pelvis	FOLFOX_PostOp	CoT	CoT1	Male	52	Naive	Synch	Left colon
yP315_LT_Control_11	yP315	yP315_LT	yP315_LT_Control_11	yPIK315_LT_Control_11	Org	11	4	101.8	Resistant	Control	Control_Resistant	Run 1	No	2018-12-10	Liver	NA	LT	LT	Female	35	Distant	Synch	Right colon
yP315_LT_FOLFOX_11	yP315	yP315_LT	yP315_LT_FOLFOX_11	yPIK315_LT_FOLFOX_11	Org	11	4	101.8	Resistant	FOLFOX	FOLFOX_Resistant	Run 1	No	2018-12-10	Liver	NA	LT	LT	Female	35	Distant	Synch	Right colon
yP516_LT1_Control_15	yP516	yP516_LT1	yP516_LT1_Control_15	yPDB516_LT1_Control_15	Org	15	4	77.68	Semi-sensitive	Control	Control_Semi-sensitive	Run 1	No	2018-12-10	Adrenal	FOLFOX_PreOp	LT	LT1	Male	52	Treated	Synch	Rectal
yP516_LT1_FOLFOX_15	yP516	yP516_LT1	yP516_LT1_FOLFOX_15	yPDB516_LT1_FOLFOX_15	Org	15	4	77.68	Semi-sensitive	FOLFOX	FOLFOX_Semi-sensitive	Run 1	No	2018-12-10	Adrenal	FOLFOX_PreOp	LT	LT1	Male	52	Treated	Synch	Rectal
yP516_LT1_Control_16	yP516	yP516_LT1	yP516_LT1_Control_16	yPDB516_LT1_Control_16	Org	16	4	77.68	Semi-sensitive	Control	Control_Semi-sensitive	Run 1	No	2018-12-29	Adrenal	FOLFOX_PreOp	LT	LT1	Male	52	Treated	Synch	Rectal
yP516_LT1_FOLFOX_16	yP516	yP516_LT1	yP516_LT1_FOLFOX_16	yPDB516_LT1_FOLFOX_16	Org	16	4	77.68	Semi-sensitive	FOLFOX	FOLFOX_Semi-sensitive	Run 1	No	2018-12-29	Adrenal	FOLFOX_PreOp	LT	LT1	Male	52	Treated	Synch	Rectal
yP516_LT1_Control_18	yP516	yP516_LT1	yP516_LT1_Control_18	yPDB516_LT1_Control_18	Org	18	4	77.68	Semi-sensitive	Control	Control_Semi-sensitive	Run 1	No	2018-12-29	Adrenal	FOLFOX_PreOp	LT	LT1	Male	52	Treated	Synch	Rectal
yP516_LT1_FOLFOX_18	yP516	yP516_LT1	yP516_LT1_FOLFOX_18	yPDB516_LT1_FOLFOX_18	Org	18	4	77.68	Semi-sensitive	FOLFOX	FOLFOX_Semi-sensitive	Run 1	No	2018-12-29	Adrenal	FOLFOX_PreOp	LT	LT1	Male	52	Treated	Synch	Rectal
yP520_LT1_Control_19	yP520	yP520_LT1	yP520_LT1_Control_19	yPJF520_LT1_Control_19	Org	19	3	58.4	Semi-sensitive	Control	Control_Semi-sensitive	Run 1	No	2018-12-29	Liver, Distant nodal	FOLFOX_PreOp	LT	LT1	Female	44	Treated	Synch	Left colon
yP520_LT1_FOLFOX_19	yP520	yP520_LT1	yP520_LT1_FOLFOX_19	yPJF520_LT1_FOLFOX_19	Org	19	3	58.4	Semi-sensitive	FOLFOX	FOLFOX_Semi-sensitive	Run 1	No	2018-12-29	Liver, Distant nodal	FOLFOX_PreOp	LT	LT1	Female	44	Treated	Synch	Left colon
yP516_LT1_Control_20	yP516	yP516_LT1	yP516_LT1_Control_20	yPDB516_LT1_Control_20	Org	20	4	77.68	Semi-sensitive	Control	Control_Semi-sensitive	Run 1	No	2018-12-29	Adrenal	FOLFOX_PreOp	LT	LT1	Male	52	Treated	Synch	Rectal
yP516_LT1_FOLFOX_20	yP516	yP516_LT1	yP516_LT1_FOLFOX_20	yPDB516_LT1_FOLFOX_20	Org	20	4	77.68	Semi-sensitive	FOLFOX	FOLFOX_Semi-sensitive	Run 1	No	2018-12-29	Adrenal	FOLFOX_PreOp	LT	LT1	Male	52	Treated	Synch	Rectal
yP520_LT1_Control_22	yP520	yP520_LT1	yP520_LT1_Control_22	yPJF520_LT1_Control_22	Org	22	3	58.4	Semi-sensitive	Control	Control_Semi-sensitive	Run 1	No	2018-12-29	Liver, Distant nodal	FOLFOX_PreOp	LT	LT1	Female	44	Treated	Synch	Left colon
yP520_LT1_FOLFOX_22	yP520	yP520_LT1	yP520_LT1_FOLFOX_22	yPJF520_LT1_FOLFOX_22	Org	22	3	58.4	Semi-sensitive	FOLFOX	FOLFOX_Semi-sensitive	Run 1	No	2018-12-29	Liver, Distant nodal	FOLFOX_PreOp	LT	LT1	Female	44	Treated	Synch	Left colon
yP520_LT1_Control_23	yP520	yP520_LT1	yP520_LT1_Control_23	yPJF520_LT1_Control_23	Org	23	3	58.4	Semi-sensitive	Control	Control_Semi-sensitive	Run 1	No	2019-01-03	Liver, Distant nodal	FOLFOX_PreOp	LT	LT1	Female	44	Treated	Synch	Left colon
yP520_LT1_FOLFOX_23	yP520	yP520_LT1	yP520_LT1_FOLFOX_23	yPJF520_LT1_FOLFOX_23	Org	23	3	58.4	Semi-sensitive	FOLFOX	FOLFOX_Semi-sensitive	Run 1	No	2019-01-03	Liver, Distant nodal	FOLFOX_PreOp	LT	LT1	Female	44	Treated	Synch	Left colon
yP520_LT2_Control_25	yP520	yP520_LT2	yP520_LT2_Control_25	yPJF520_LT2_Control_25	Org	25	3	20.59	Sensitive	Control	Control_Sensitive	Run 1	No	2019-01-03	Liver, Distant nodal	FOLFOX_PreOp	LT	LT2	Female	44	Treated	Synch	Left colon
yP520_LT2_FOLFOX_25	yP520	yP520_LT2	yP520_LT2_FOLFOX_25	yPJF520_LT2_FOLFOX_25	Org	25	3	20.59	Sensitive	FOLFOX	FOLFOX_Sensitive	Run 1	No	2019-01-03	Liver, Distant nodal	FOLFOX_PreOp	LT	LT2	Female	44	Treated	Synch	Left colon
P275_LT_Control_26	P275	P275_LT	P275_LT_Control_26	VJR275_LT_Control_26	Org	26	5	105.6	Resistant	Control	Control_Resistant	Run 1	No	2019-01-03	Pelvis	FOLFOX_PostOp	LT	LT	Male	52	Naive	Synch	Left colon
P275_LT_FOLFOX_26	P275	P275_LT	P275_LT_FOLFOX_26	VJR275_LT_FOLFOX_26	Org	26	5	105.6	Resistant	FOLFOX	FOLFOX_Resistant	Run 1	No	2019-01-03	Pelvis	FOLFOX_PostOp	LT	LT	Male	52	Naive	Synch	Left colon
P275_CoT1_Control_27	P275	P275_CoT1	P275_CoT1_Control_27	VJR275_CoT1_Control_27	Org	27	4	97.86	Resistant	Control	Control_Resistant	Run 1	No	2019-01-03	Pelvis	FOLFOX_PostOp	CoT	CoT1	Male	52	Naive	Synch	Left colon
P275_CoT1_FOLFOX_27	P275	P275_CoT1	P275_CoT1_FOLFOX_27	VJR275_CoT1_FOLFOX_27	Org	27	4	97.86	Resistant	FOLFOX	FOLFOX_Resistant	Run 1	No	2019-01-03	Pelvis	FOLFOX_PostOp	CoT	CoT1	Male	52	Naive	Synch	Left colon
P275_LT_Control_27	P275	P275_LT	P275_LT_Control_27	VJR275_LT_Control_27	Org	27	5	105.6	Resistant	Control	Control_Resistant	Run 1	No	2019-01-03	Pelvis	FOLFOX_PostOp	LT	LT	Male	52	Naive	Synch	Left colon
P275_LT_FOLFOX_27	P275	P275_LT	P275_LT_FOLFOX_27	VJR275_LT_FOLFOX_27	Org	27	5	105.6	Resistant	FOLFOX	FOLFOX_Resistant	Run 1	No	2019-01-03	Pelvis	FOLFOX_PostOp	LT	LT	Male	52	Naive	Synch	Left colon
P275_LT_FOLFOX_28_10.3	P275	P275_LT	P275_LT_FOLFOX_28_10.3	VJR275_LT_FOLFOX_28_10.3	Org	28	5	105.6	Resistant	FOLFOX	FOLFOX_Resistant	Run 1	No	2019-01-03	Pelvis	FOLFOX_PostOp	LT	LT	Male	52	Naive	Synch	Left colon
P275_LT_Control_28_8.1	P275	P275_LT	P275_LT_Control_28_8.1	VJR275_LT_Control_28_8.1	Org	28	5	105.6	Resistant	Control	Control_Resistant	Run 1	No	2019-01-03	Pelvis	FOLFOX_PostOp	LT	LT	Male	52	Naive	Synch	Left colon
P275_LT_FOLFOX_28_8.1	P275	P275_LT	P275_LT_FOLFOX_28_8.1	VJR275_LT_FOLFOX_28_8.1	Org	28	5	105.6	Resistant	FOLFOX	FOLFOX_Resistant	Run 1	Yes	2019-01-03	Pelvis	FOLFOX_PostOp	LT	LT	Male	52	Naive	Synch	Left colon
P275_LT_Control_28	P275	P275_LT	P275_LT_Control_28	VJR275_LT_Control_28	Org	28	5	105.6	Resistant	Control	Control_Resistant	Run 1	No	2019-01-03	Pelvis	FOLFOX_PostOp	LT	LT	Male	52	Naive	Synch	Left colon
yP520_LT2_FOLFOX_29	yP520	yP520_LT2	yP520_LT2_FOLFOX_29	yPJF520_LT2_FOLFOX_29	Org	29	3	20.59	Sensitive	FOLFOX	FOLFOX_Sensitive	Run 1	No	2019-01-03	Liver, Distant nodal	FOLFOX_PreOp	LT	LT2	Female	44	Treated	Synch	Left colon
yP520_LT2_Control_29	yP520	yP520_LT2	yP520_LT2_Control_29	yPJF520_LT2_Control_29	Org	29	3	20.59	Sensitive	Control	Control_Sensitive	Run 1	No	2019-01-03	Liver, Distant nodal	FOLFOX_PreOp	LT	LT2	Female	44	Treated	Synch	Left colon
P275_CoT1_Control_30	P275	P275_CoT1	P275_CoT1_Control_30	VJR275_CoT1_Control_30	Org	30	4	97.86	Resistant	Control	Control_Resistant	Run 1	No	2019-01-04	Pelvis	FOLFOX_PostOp	CoT	CoT1	Male	52	Naive	Synch	Left colon
P275_CoT1_FOLFOX_30	P275	P275_CoT1	P275_CoT1_FOLFOX_30	VJR275_CoT1_FOLFOX_30	Org	30	4	97.86	Resistant	FOLFOX	FOLFOX_Resistant	Run 1	No	2019-01-04	Pelvis	FOLFOX_PostOp	CoT	CoT1	Male	52	Naive	Synch	Left colon
P275_CoT2_Control_30	P275	P275_CoT2	P275_CoT2_Control_30	VJR275_CoT2_Control_30	Org	30	3	80.86	Semi-sensitive	Control	Control_Semi-sensitive	Run 1	No	2019-01-04	Pelvis	FOLFOX_PostOp	CoT	CoT2	Male	52	Naive	Synch	Left colon
P275_CoT2_FOLFOX_30	P275	P275_CoT2	P275_CoT2_FOLFOX_30	VJR275_CoT2_FOLFOX_30	Org	30	3	80.86	Semi-sensitive	FOLFOX	FOLFOX_Semi-sensitive	Run 1	No	2019-01-04	Pelvis	FOLFOX_PostOp	CoT	CoT2	Male	52	Naive	Synch	Left colon
P275_CoT1_Control_31	P275	P275_CoT1	P275_CoT1_Control_31	VJR275_CoT1_Control_31	Org	31	4	97.86	Resistant	Control	Control_Resistant	Run 1	No	2019-01-03	Pelvis	FOLFOX_PostOp	CoT	CoT1	Male	52	Naive	Synch	Left colon
P275_CoT1_FOLFOX_31	P275	P275_CoT1	P275_CoT1_FOLFOX_31	VJR275_CoT1_FOLFOX_31	Org	31	4	97.86	Resistant	FOLFOX	FOLFOX_Resistant	Run 1	No	2019-01-03	Pelvis	FOLFOX_PostOp	CoT	CoT1	Male	52	Naive	Synch	Left colon
yP520_LT2_FOLFOX_33	yP520	yP520_LT2	yP520_LT2_FOLFOX_33	yPJF520_LT2_FOLFOX_33	Org	33	3	20.59	Sensitive	FOLFOX	FOLFOX_Sensitive	Run 1	No	2019-01-04	Liver, Distant nodal	FOLFOX_PreOp	LT	LT2	Female	44	Treated	Synch	Left colon
yP520_LT2_Control_33	yP520	yP520_LT2	yP520_LT2_Control_33	yPJF520_LT2_Control_33	Org	33	3	20.59	Sensitive	Control	Control_Sensitive	Run 1	No	2019-01-04	Liver, Distant nodal	FOLFOX_PreOp	LT	LT2	Female	44	Treated	Synch	Left colon
yP516_LT2_Control_35	yP516	yP516_LT2	yP516_LT2_Control_35	yPDB516_LT2_Control_35	Org	35	4	76.74	Semi-sensitive	Control	Control_Semi-sensitive	Run 1	No	2019-01-04	Adrenal	FOLFOX_PreOp	LT	LT2	Male	52	Treated	Synch	Rectal
yP516_LT2_FOLFOX_35	yP516	yP516_LT2	yP516_LT2_FOLFOX_35	yPDB516_LT2_FOLFOX_35	Org	35	4	76.74	Semi-sensitive	FOLFOX	FOLFOX_Semi-sensitive	Run 1	No	2019-01-04	Adrenal	FOLFOX_PreOp	LT	LT2	Male	52	Treated	Synch	Rectal
yP516_LT2_Control_36	yP516	yP516_LT2	yP516_LT2_Control_36	yPDB516_LT2_Control_36	Org	36	4	76.74	Semi-sensitive	Control	Control_Semi-sensitive	Run 1	No	2019-01-07	Adrenal	FOLFOX_PreOp	LT	LT2	Male	52	Treated	Synch	Rectal
yP516_LT2_FOLFOX_36	yP516	yP516_LT2	yP516_LT2_FOLFOX_36	yPDB516_LT2_FOLFOX_36	Org	36	4	76.74	Semi-sensitive	FOLFOX	FOLFOX_Semi-sensitive	Run 1	No	2019-01-07	Adrenal	FOLFOX_PreOp	LT	LT2	Male	52	Treated	Synch	Rectal
yP516_LT2_Control_37	yP516	yP516_LT2	yP516_LT2_Control_37	yPDB516_LT2_Control_37	Org	37	4	76.74	Semi-sensitive	Control	Control_Semi-sensitive	Run 1	No	2019-01-07	Adrenal	FOLFOX_PreOp	LT	LT2	Male	52	Treated	Synch	Rectal
yP516_LT2_FOLFOX_37	yP516	yP516_LT2	yP516_LT2_FOLFOX_37	yPDB516_LT2_FOLFOX_37	Org	37	4	76.74	Semi-sensitive	FOLFOX	FOLFOX_Semi-sensitive	Run 1	No	2019-01-07	Adrenal	FOLFOX_PreOp	LT	LT2	Male	52	Treated	Synch	Rectal
yP516_LT2_Control_38	yP516	yP516_LT2	yP516_LT2_Control_38	yPDB516_LT2_Control_38	Org	38	4	76.74	Semi-sensitive	Control	Control_Semi-sensitive	Run 1	No	2019-01-07	Adrenal	FOLFOX_PreOp	LT	LT2	Male	52	Treated	Synch	Rectal
yP516_LT2_FOLFOX_38	yP516	yP516_LT2	yP516_LT2_FOLFOX_38	yPDB516_LT2_FOLFOX_38	Org	38	4	76.74	Semi-sensitive	FOLFOX	FOLFOX_Semi-sensitive	Run 1	Yes	2019-01-07	Adrenal	FOLFOX_PreOp	LT	LT2	Male	52	Treated	Synch	Rectal
P275_CoT2_Control_39	P275	P275_CoT2	P275_CoT2_Control_39	VJR275_CoT2_Control_39	Org	39	3	80.86	Semi-sensitive	Control	Control_Semi-sensitive	Run 1	No	2019-01-07	Pelvis	FOLFOX_PostOp	CoT	CoT2	Male	52	Naive	Synch	Left colon
P275_CoT2_FOLFOX_39	P275	P275_CoT2	P275_CoT2_FOLFOX_39	VJR275_CoT2_FOLFOX_39	Org	39	3	80.86	Semi-sensitive	FOLFOX	FOLFOX_Semi-sensitive	Run 1	No	2019-01-07	Pelvis	FOLFOX_PostOp	CoT	CoT2	Male	52	Naive	Synch	Left colon
yP516_LT2_FOLFOX_39	yP516	yP516_LT2	yP516_LT2_FOLFOX_39	yPDB516_LT2_FOLFOX_39	Org	39	4	76.74	Semi-sensitive	FOLFOX	FOLFOX_Semi-sensitive	Run 1	No	2019-01-07	Adrenal	FOLFOX_PreOp	LT	LT2	Male	52	Treated	Synch	Rectal
yP516_LT2_Control_39	yP516	yP516_LT2	yP516_LT2_Control_39	yPDB516_LT2_Control_39	Org	39	4	76.74	Semi-sensitive	Control	Control_Semi-sensitive	Run 1	No	2019-01-07	Adrenal	FOLFOX_PreOp	LT	LT2	Male	52	Treated	Synch	Rectal
yP520_LT2_Control_39	yP520	yP520_LT2	yP520_LT2_Control_39	yPJF520_LT2_Control_39	Org	39	3	20.59	Sensitive	Control	Control_Sensitive	Run 1	No	2019-01-14	Liver, Distant nodal	FOLFOX_PreOp	LT	LT2	Female	44	Treated	Synch	Left colon
yP520_LT2_FOLFOX_39	yP520	yP520_LT2	yP520_LT2_FOLFOX_39	yPJF520_LT2_FOLFOX_39	Org	39	3	20.59	Sensitive	FOLFOX	FOLFOX_Sensitive	Run 1	No	2019-01-14	Liver, Distant nodal	FOLFOX_PreOp	LT	LT2	Female	44	Treated	Synch	Left colon
P275_CoT2_Control_40	P275	P275_CoT2	P275_CoT2_Control_40	VJR275_CoT2_Control_40	Org	40	3	80.86	Semi-sensitive	Control	Control_Semi-sensitive	Run 1	No	2019-01-14	Pelvis	FOLFOX_PostOp	CoT	CoT2	Male	52	Naive	Synch	Left colon
P275_CoT2_FOLFOX_40	P275	P275_CoT2	P275_CoT2_FOLFOX_40	VJR275_CoT2_FOLFOX_40	Org	40	3	80.86	Semi-sensitive	FOLFOX	FOLFOX_Semi-sensitive	Run 1	No	2019-01-14	Pelvis	FOLFOX_PostOp	CoT	CoT2	Male	52	Naive	Synch	Left colon
yP315_LT_Control_11_R2	yP315	yP315_LT	yP315_LT_Control_11_R2	yPIK315_LT_Control_11	Org	11	4	101.8	Resistant	Control	Control_Resistant	Run 2	No	2018-12-10	Liver	NA	LT	LT	Female	35	Distant	Synch	Right colon
yP315_LT_FOLFOX_11_R2	yP315	yP315_LT	yP315_LT_FOLFOX_11_R2	yPIK315_LT_FOLFOX_11	Org	11	4	101.8	Resistant	FOLFOX	FOLFOX_Resistant	Run 2	No	2018-12-10	Liver	NA	LT	LT	Female	35	Distant	Synch	Right colon
P095_CoT_Control_12	P095	P095_CoT	P095_CoT_Control_12	PSH095_CoT_Control_12	Org	12	4	26.56	Sensitive	Control	Control_Sensitive	Run 2	No	2018-12-10	None	NA	CoT	CoT	Male	51	Naive	Synch	Left colon
P095_CoT_FOLFOX_12	P095	P095_CoT	P095_CoT_FOLFOX_12	PSH095_CoT_FOLFOX_12	Org	12	4	26.56	Sensitive	FOLFOX	FOLFOX_Sensitive	Run 2	Yes	2018-12-10	None	NA	CoT	CoT	Male	51	Naive	Synch	Left colon
yP315_LT_Control_12	yP315	yP315_LT	yP315_LT_Control_12	yPIK315_LT_Control_12	Org	12	4	101.8	Resistant	Control	Control_Resistant	Run 2	No	2018-12-10	Liver	NA	LT	LT	Female	35	Distant	Synch	Right colon
yP315_LT_FOLFOX_12	yP315	yP315_LT	yP315_LT_FOLFOX_12	yPIK315_LT_FOLFOX_12	Org	12	4	101.8	Resistant	FOLFOX	FOLFOX_Resistant	Run 2	No	2018-12-10	Liver	NA	LT	LT	Female	35	Distant	Synch	Right colon
yP315_LT_Control_13	yP315	yP315_LT	yP315_LT_Control_13	yPIK315_LT_Control_13	Org	13	4	101.8	Resistant	Control	Control_Resistant	Run 2	No	2018-12-10	Liver	NA	LT	LT	Female	35	Distant	Synch	Right colon
yP315_LT_FOLFOX_13	yP315	yP315_LT	yP315_LT_FOLFOX_13	yPIK315_LT_FOLFOX_13	Org	13	4	101.8	Resistant	FOLFOX	FOLFOX_Resistant	Run 2	No	2018-12-10	Liver	NA	LT	LT	Female	35	Distant	Synch	Right colon
yP516_LT1_Control_15_R2	yP516	yP516_LT1	yP516_LT1_Control_15_R2	yPDB516_LT1_Control_15	Org	15	4	77.68	Semi-sensitive	Control	Control_Semi-sensitive	Run 2	No	2018-12-10	Adrenal	FOLFOX_PreOp	LT	LT1	Male	52	Treated	Synch	Rectal
P095_CoT_Control_16	P095	P095_CoT	P095_CoT_Control_16	PSH095_CoT_Control_16	Org	16	4	26.56	Sensitive	Control	Control_Sensitive	Run 2	No	2018-12-29	None	NA	CoT	CoT	Male	51	Naive	Synch	Left colon
P095_CoT_FOLFOX_16	P095	P095_CoT	P095_CoT_FOLFOX_16	PSH095_CoT_FOLFOX_16	Org	16	4	26.56	Sensitive	FOLFOX	FOLFOX_Sensitive	Run 2	No	2018-12-29	None	NA	CoT	CoT	Male	51	Naive	Synch	Left colon
P095_CoT_Control_18	P095	P095_CoT	P095_CoT_Control_18	PSH095_CoT_Control_18	Org	18	4	26.56	Sensitive	Control	Control_Sensitive	Run 2	No	2018-12-29	None	NA	CoT	CoT	Male	51	Naive	Synch	Left colon
P095_CoT_FOLFOX_18	P095	P095_CoT	P095_CoT_FOLFOX_18	PSH095_CoT_FOLFOX_18	Org	18	4	26.56	Sensitive	FOLFOX	FOLFOX_Sensitive	Run 2	No	2018-12-29	None	NA	CoT	CoT	Male	51	Naive	Synch	Left colon
yP190_A_LT_Control_18	yP190_A	yP190_A_LT	yP190_A_LT_Control_18	ySAW190_LT_Control_18	Org	18	3	18.94	Sensitive	Control	Control_Sensitive	Run 2	No	2018-12-29	Liver	NA	LT	LT	Female	64	Naive	Metach	Right colon
yP190_A_LT_FOLFOX_18	yP190_A	yP190_A_LT	yP190_A_LT_FOLFOX_18	ySAW190_LT_FOLFOX_18	Org	18	3	18.94	Sensitive	FOLFOX	FOLFOX_Sensitive	Run 2	No	2018-12-29	Liver	NA	LT	LT	Female	64	Naive	Metach	Right colon
P002_LT1a_Control_19	P002	P002_LT1a	P002_LT1a_Control_19	PCC002_LT1a_Control_19	Org	19	3	50.96	Semi-sensitive	Control	Control_Semi-sensitive	Run 2	No	2018-12-29	Residual disease	NA	LT	LT1a	Female	64	Naive	Synch	Rectal
P002_LT1a_FOLFOX_19	P002	P002_LT1a	P002_LT1a_FOLFOX_19	PCC002_LT1a_FOLFOX_19	Org	19	3	50.96	Semi-sensitive	FOLFOX	FOLFOX_Semi-sensitive	Run 2	No	2018-12-29	Residual disease	NA	LT	LT1a	Female	64	Naive	Synch	Rectal
yP315_LT_Control_20	yP315	yP315_LT	yP315_LT_Control_20	yPIK315_LT_Control_20	Org	20	4	101.8	Resistant	Control	Control_Resistant	Run 2	No	2018-12-29	Liver	NA	LT	LT	Female	35	Distant	Synch	Right colon
yP315_LT_FOLFOX_20	yP315	yP315_LT	yP315_LT_FOLFOX_20	yPIK315_LT_FOLFOX_20	Org	20	4	101.8	Resistant	FOLFOX	FOLFOX_Resistant	Run 2	No	2018-12-29	Liver	NA	LT	LT	Female	35	Distant	Synch	Right colon
P002_LT1a_Control_21	P002	P002_LT1a	P002_LT1a_Control_21	PCC002_LT1a_Control_21	Org	21	3	50.96	Semi-sensitive	Control	Control_Semi-sensitive	Run 2	No	2018-12-29	Residual disease	NA	LT	LT1a	Female	64	Naive	Synch	Rectal
P002_LT1a_FOLFOX_21	P002	P002_LT1a	P002_LT1a_FOLFOX_21	PCC002_LT1a_FOLFOX_21	Org	21	3	50.96	Semi-sensitive	FOLFOX	FOLFOX_Semi-sensitive	Run 2	No	2018-12-29	Residual disease	NA	LT	LT1a	Female	64	Naive	Synch	Rectal
P095_CoT_Control_21	P095	P095_CoT	P095_CoT_Control_21	PSH095_CoT_Control_21	Org	21	4	26.56	Sensitive	Control	Control_Sensitive	Run 2	No	2018-12-29	None	NA	CoT	CoT	Male	51	Naive	Synch	Left colon
P095_CoT_FOLFOX_21	P095	P095_CoT	P095_CoT_FOLFOX_21	PSH095_CoT_FOLFOX_21	Org	21	4	26.56	Sensitive	FOLFOX	FOLFOX_Sensitive	Run 2	No	2018-12-29	None	NA	CoT	CoT	Male	51	Naive	Synch	Left colon
P997_CoT_Control_23	P997	P997_CoT	P997_CoT_Control_23	SSF997_CoT_Control_23	Org	23	3	71.86	Semi-sensitive	Control	Control_Semi-sensitive	Run 2	No	2019-01-03	Pelvis	FOLFOX_PostOp	CoT	CoT	Male	66	Naive	Metach	Rectal
P997_CoT_FOLFOX_23	P997	P997_CoT	P997_CoT_FOLFOX_23	SSF997_CoT_FOLFOX_23	Org	23	3	71.86	Semi-sensitive	FOLFOX	FOLFOX_Semi-sensitive	Run 2	No	2019-01-03	Pelvis	FOLFOX_PostOp	CoT	CoT	Male	66	Naive	Metach	Rectal
P997_CoT_Control_26	P997	P997_CoT	P997_CoT_Control_26	SSF997_CoT_Control_26	Org	26	3	71.86	Semi-sensitive	Control	Control_Semi-sensitive	Run 2	No	2019-01-03	Pelvis	FOLFOX_PostOp	CoT	CoT	Male	66	Naive	Metach	Rectal
P997_CoT_FOLFOX_26	P997	P997_CoT	P997_CoT_FOLFOX_26	SSF997_CoT_FOLFOX_26	Org	26	3	71.86	Semi-sensitive	FOLFOX	FOLFOX_Semi-sensitive	Run 2	No	2019-01-03	Pelvis	FOLFOX_PostOp	CoT	CoT	Male	66	Naive	Metach	Rectal
yP295_LT_Control_27	yP295	yP295_LT	yP295_LT_Control_27	yPMK295_LT_Control_27	Org	27	3	79.98	Semi-sensitive	Control	Control_Semi-sensitive	Run 2	No	2019-01-03	Peritoneal, Distant nodal, Liver	FOLFOX_PreOp	LT	LT	Male	52	Treated	Synch	Rectal
yP295_LT_FOLFOX_27	yP295	yP295_LT	yP295_LT_FOLFOX_27	yPMK295_LT_FOLFOX_27	Org	27	3	79.98	Semi-sensitive	FOLFOX	FOLFOX_Semi-sensitive	Run 2	No	2019-01-03	Peritoneal, Distant nodal, Liver	FOLFOX_PreOp	LT	LT	Male	52	Treated	Synch	Rectal
yP295_LT_FOLFOX_28	yP295	yP295_LT	yP295_LT_FOLFOX_28	yPMK295_LT_FOLFOX_28	Org	28	3	79.98	Semi-sensitive	FOLFOX	FOLFOX_Semi-sensitive	Run 2	No	2019-01-03	Peritoneal, Distant nodal, Liver	FOLFOX_PreOp	LT	LT	Male	52	Treated	Synch	Rectal
yP295_LT_Control_28	yP295	yP295_LT	yP295_LT_Control_28	yPMK295_LT_Control_28	Org	28	3	79.98	Semi-sensitive	Control	Control_Semi-sensitive	Run 2	No	2019-01-03	Peritoneal, Distant nodal, Liver	FOLFOX_PreOp	LT	LT	Male	52	Treated	Synch	Rectal
yP190_A_LT_Control_29	yP190_A	yP190_A_LT	yP190_A_LT_Control_29	ySAW190_LT_Control_29	Org	29	3	18.94	Sensitive	Control	Control_Sensitive	Run 2	No	2019-01-03	Liver	NA	LT	LT	Female	64	Naive	Metach	Right colon
yP190_A_LT_FOLFOX_29	yP190_A	yP190_A_LT	yP190_A_LT_FOLFOX_29	ySAW190_LT_FOLFOX_29	Org	29	3	18.94	Sensitive	FOLFOX	FOLFOX_Sensitive	Run 2	No	2019-01-03	Liver	NA	LT	LT	Female	64	Naive	Metach	Right colon
P997_CoT_Control_32	P997	P997_CoT	P997_CoT_Control_32	SSF997_CoT_Control_32	Org	32	3	71.86	Semi-sensitive	Control	Control_Semi-sensitive	Run 2	No	2019-01-04	Pelvis	FOLFOX_PostOp	CoT	CoT	Male	66	Naive	Metach	Rectal
P997_CoT_FOLFOX_32	P997	P997_CoT	P997_CoT_FOLFOX_32	SSF997_CoT_FOLFOX_32	Org	32	3	71.86	Semi-sensitive	FOLFOX	FOLFOX_Semi-sensitive	Run 2	No	2019-01-04	Pelvis	FOLFOX_PostOp	CoT	CoT	Male	66	Naive	Metach	Rectal
yP295_LT_Control_32	yP295	yP295_LT	yP295_LT_Control_32	yPMK295_LT_Control_32	Org	32	3	79.98	Semi-sensitive	Control	Control_Semi-sensitive	Run 2	No	2019-01-04	Peritoneal, Distant nodal, Liver	FOLFOX_PreOp	LT	LT	Male	52	Treated	Synch	Rectal
yP295_LT_FOLFOX_32	yP295	yP295_LT	yP295_LT_FOLFOX_32	yPMK295_LT_FOLFOX_32	Org	32	3	79.98	Semi-sensitive	FOLFOX	FOLFOX_Semi-sensitive	Run 2	No	2019-01-04	Peritoneal, Distant nodal, Liver	FOLFOX_PreOp	LT	LT	Male	52	Treated	Synch	Rectal
P095_LT_Control_33	P095	P095_LT	P095_LT_Control_33	PSH095_LT_Control_33	Org	33	3	31.21	Sensitive	Control	Control_Sensitive	Run 2	No	2019-01-04	None	NA	LT	LT	Male	51	Naive	Synch	Left colon
P095_LT_FOLFOX_33	P095	P095_LT	P095_LT_FOLFOX_33	PSH095_LT_FOLFOX_33	Org	33	3	31.21	Sensitive	FOLFOX	FOLFOX_Sensitive	Run 2	Yes	2019-01-04	None	NA	LT	LT	Male	51	Naive	Synch	Left colon
yP190_A_LT_Control_34	yP190_A	yP190_A_LT	yP190_A_LT_Control_34	ySAW190_LT_Control_34	Org	34	3	18.94	Sensitive	Control	Control_Sensitive	Run 2	No	2019-01-04	Liver	NA	LT	LT	Female	64	Naive	Metach	Right colon
yP190_A_LT_FOLFOX_34	yP190_A	yP190_A_LT	yP190_A_LT_FOLFOX_34	ySAW190_LT_FOLFOX_34	Org	34	3	18.94	Sensitive	FOLFOX	FOLFOX_Sensitive	Run 2	No	2019-01-04	Liver	NA	LT	LT	Female	64	Naive	Metach	Right colon
P002_LT1a_Control_35	P002	P002_LT1a	P002_LT1a_Control_35	PCC002_LT1a_Control_35	Org	35	3	50.96	Semi-sensitive	Control	Control_Semi-sensitive	Run 2	No	2019-01-07	Residual disease	NA	LT	LT1a	Female	64	Naive	Synch	Rectal
P002_LT1a_FOLFOX_35	P002	P002_LT1a	P002_LT1a_FOLFOX_35	PCC002_LT1a_FOLFOX_35	Org	35	3	50.96	Semi-sensitive	FOLFOX	FOLFOX_Semi-sensitive	Run 2	No	2019-01-07	Residual disease	NA	LT	LT1a	Female	64	Naive	Synch	Rectal
yP190_A_LT_Control_35	yP190_A	yP190_A_LT	yP190_A_LT_Control_35	ySAW190_LT_Control_35	Org	35	3	18.94	Sensitive	Control	Control_Sensitive	Run 2	No	2019-01-07	Liver	NA	LT	LT	Female	64	Naive	Metach	Right colon
yP190_A_LT_FOLFOX_35	yP190_A	yP190_A_LT	yP190_A_LT_FOLFOX_35	ySAW190_LT_FOLFOX_35	Org	35	3	18.94	Sensitive	FOLFOX	FOLFOX_Sensitive	Run 2	No	2019-01-07	Liver	NA	LT	LT	Female	64	Naive	Metach	Right colon
yP516_LT2_Control_36_R2	yP516	yP516_LT2	yP516_LT2_Control_36_R2	yPDB516_LT2_Control_36	Org	36	4	76.74	Semi-sensitive	Control	Control_Semi-sensitive	Run 2	No	2019-01-07	Adrenal	FOLFOX_PreOp	LT	LT2	Male	52	Treated	Synch	Rectal
P095_LT_FOLFOX_38	P095	P095_LT	P095_LT_FOLFOX_38	PSH095_LT_FOLFOX_38	Org	38	3	31.21	Sensitive	FOLFOX	FOLFOX_Sensitive	Run 2	Yes	2019-01-07	None	NA	LT	LT	Male	51	Naive	Synch	Left colon
P095_LT_Control_38	P095	P095_LT	P095_LT_Control_38	PSH095_LT_Control_38	Org	38	3	31.21	Sensitive	Control	Control_Sensitive	Run 2	No	2019-01-07	None	NA	LT	LT	Male	51	Naive	Synch	Left colon
yP516_LT2_Control_39_R2	yP516	yP516_LT2	yP516_LT2_Control_39_R2	yPDB516_LT2_Control_39	Org	39	4	76.74	Semi-sensitive	Control	Control_Semi-sensitive	Run 2	No	2019-01-07	Adrenal	FOLFOX_PreOp	LT	LT2	Male	52	Treated	Synch	Rectal
P095_LT_Control_40	P095	P095_LT	P095_LT_Control_40	PSH095_LT_Control_40	Org	40	3	31.21	Sensitive	Control	Control_Sensitive	Run 2	No	2019-01-14	None	NA	LT	LT	Male	51	Naive	Synch	Left colon
P095_LT_FOLFOX_40	P095	P095_LT	P095_LT_FOLFOX_40	PSH095_LT_FOLFOX_40	Org	40	3	31.21	Sensitive	FOLFOX	FOLFOX_Sensitive	Run 2	Yes	2019-01-14	None	NA	LT	LT	Male	51	Naive	Synch	Left colon

### Sheet: Mutations_Annotation
PatientID	SampleID	Platform	Platform_SampleID	Data	Sample.Type	UniqueIDs	Consolidated_UniqueIDs	Date_Diagnosis	Date_FollowUp	Date_Recurrence	Date_R0_Resection	Site_1st_Recurrence	WD_ND_D	OS_Time	PFS_Time	PFS_event	ChemoStatus	Treatment_all	FOLFOXBase_PrePostOp_RNAseq	SynchMetach	Gender	Age	Response_Org	Response_Tum	Tissue	TissueSample	Date_RNA_extraction	Date_RNA_extraction_Tum	Site
P002	P002_CoT	GenomicsID_Org	GenomicsID_Org_PCC002_Cot_ORG_2_1	WGS	Org	P002_CoT_Org	P002_CoT_Org	3/2/17	5/10/17	Residual disease	8/3/07	Residual disease	D	244	NA	NA	Naive	NA	NA	Synch	Female	64	Sensitive	NA	CoT	CoT	14/1/19	28/3/18	Rectal
P002	P002_LT1a	GenomicsID_Org	GenomicsID_Org_PCC002_LT1A_ORG_Org_3_2	WGS	Org	P002_LT1a_Org	P002_LT1a_Org	3/2/17	5/10/17	Residual disease	8/3/07	Residual disease	D	244	NA	NA	Naive	NA	NA	Synch	Female	64	Semi-sensitive	NA	LT	LT1a	29/12/18	25/3/18	Rectal
P002	P002_LT1a	GenomicsID_Tum	GenomicsID_Tum_PCC002_LT1A	WGS	Tum	P002_LT1a_Tum	P002_LT1a_Tum	3/2/17	5/10/17	Residual disease	8/3/07	Residual disease	D	244	NA	NA	Naive	NA	NA	Synch	Female	64	Semi-sensitive	NA	LT	LT1a	29/12/18	25/3/18	Rectal
P002	P002_LT1b	GenomicsID_Org	GenomicsID_Org_PCC002LT1BORG	WES	Org	P002_LT1b_Org	P002_LT1b_Org	3/2/17	5/10/17	Residual disease	8/3/07	Residual disease	D	244	NA	NA	Naive	NA	NA	Synch	Female	64	NA	NA	LT	LT1b	NA	7/2/18	Rectal
P002	P002_LT1b	GenomicsID_Tum	GenomicsID_Tum_PCC002_LT1B	WGS	Tum	P002_LT1b_Tum	P002_LT1b_Tum	3/2/17	5/10/17	Residual disease	8/3/07	Residual disease	D	244	NA	NA	Naive	NA	NA	Synch	Female	64	NA	NA	LT	LT1b	NA	7/2/18	Rectal
P032	P032_CoT2	GenomicsID_Tum	GenomicsID_Tum_PD0032CoT2	WES	Tum	P032_CoT2_Tum	P032_CoT2_Tum	1/1/18	21/4/20	21/6/19	12/9/18	Liver	WD	841	282	1	Naive	NA	NA	Synch	Male	52	NA	NA	CoT	CoT2	NA	14/9/18	Left colon
P032	P032_CoT3	GenomicsID_Tum	GenomicsID_Tum_PD0032CoT3	WES	Tum	P032_CoT3_Tum	P032_CoT3_Tum	1/1/18	21/4/20	21/6/19	12/9/18	Liver	WD	841	282	1	Naive	NA	NA	Synch	Male	52	NA	NA	CoT	CoT3	NA	14/9/18	Left colon
P032	P032_LT	GenomicsID_Tum	GenomicsID_Tum_PD0032LT	WES	Tum	P032_LT_Tum	P032_LT_Tum	1/1/18	21/4/20	21/6/19	12/9/18	Liver	WD	841	282	1	Naive	NA	NA	Synch	Male	52	NA	NA	LT	LT	NA	14/9/18	Left colon
P070	P070_LT	GenomicsID_Tum	GenomicsID_Tum_PRG070LT	WES	Tum	P070_LT_Tum	P070_LT_Tum	20/12/16	3/9/19	13/6/19	16/6/17	Liver	ND	987	727	1	Naive	FOLFOX	FOLFOX_PostOp	Synch	Male	54	NA	NA	LT	LT	NA	18/2/18	Left colon
P095	P095_CoT	GenomicsID_Org	GenomicsID_Org_PSH095_CoT_ORG	WGS	Org	P095_CoT_Org	P095_CoT_Org	20/7/16	24/9/19	No recurrence	24/8/16	None	ND	1161	1161	0	Naive	FOLFOXIRI | FOLFOX	NA	Synch	Male	51	Sensitive	CR	CoT	CoT	10/12/18	5/3/18	Left colon
P095	P095_CoT	GenomicsID_Tum	GenomicsID_Tum_PSH095_CoT	WGS	Tum	P095_CoT_Tum	P095_CoT_Tum	20/7/16	24/9/19	No recurrence	24/8/16	None	ND	1161	1161	0	Naive	FOLFOXIRI | FOLFOX	NA	Synch	Male	51	Sensitive	CR	CoT	CoT	10/12/18	5/3/18	Left colon
P095	P095_LT	GenomicsID_Org	GenomicsID_Org_PSH095_LT_ORG	WGS	Org	P095_LT_Org	P095_LT_Org	20/7/16	24/9/19	No recurrence	24/8/16	None	ND	1161	1161	0	Naive	FOLFOXIRI | FOLFOX	NA	Synch	Male	51	Sensitive	CR	LT	LT	4/1/19	25/3/18	Left colon
P095	P095_LT_Rpt	GenomicsID_Tum	GenomicsID_Tum_PSH095_LT_Rpt	WGS	Tum	P095_LT_Rpt_Tum	P095_LT_Tum	20/7/16	24/9/16	No recurrence	24/8/16	No recurrence	ND	66	66	0	Naive	FOLFOXIRI | FOLFOX	NA	Synch	Male	51	Sensitive	CR	LT	LT_Rpt	NA	NA	Left colon
P119	P119_LT	GenomicsID_Tum	GenomicsID_Tum_SCP119LT	WES	Tum	P119_LT_Tum	P119_LT_Tum	4/10/16	6/2/20	11/10/18	5/12/16	Peritoneal	WD	1220	675	1	Naive	NA	NA	Synch	Female	86	NA	NA	LT	LT	NA	5/6/16	Left colon
P252	P252_LT1	GenomicsID_Tum	GenomicsID_Tum_RMB252LT1	WES	Tum	P252_LT1_Tum	P252_LT1_Tum	1/1/18	4/2/20	21/6/19	18/8/18	Liver	WD	764	307	1	Naive	CAPOX + Bevacizumab	NA	Synch	Male	79	NA	NA	LT	LT1	NA	4/9/18	Right colon
P252	P252_LT2	GenomicsID_Tum	GenomicsID_Tum_RMB252LT2	WES	Tum	P252_LT2_Tum	P252_LT2_Tum	1/1/18	4/2/20	21/6/19	18/8/18	Liver	WD	764	307	1	Naive	CAPOX + Bevacizumab	NA	Synch	Male	79	NA	NA	LT	LT2	NA	4/9/18	Right colon
P275	P275_CoT1	GenomicsID_Org	GenomicsID_Org_VJR275_Cot_Org_5-3	WGS	Org	P275_CoT1_Org	P275_CoT1_Org	24/8/16	16/1/20	26/9/18	2/11/16	Pelvis	WD	1240	693	1	Naive	FOLFOX	FOLFOX_PostOp	Synch	Male	52	Resistant	NA	CoT	CoT1	Unknown	14/2/18	Left colon
P275	P275_CoT1	GenomicsID_Tum	GenomicsID_Tum_VJR275_CoT1	WGS	Tum	P275_CoT1_Tum	P275_CoT1_Tum	24/8/16	16/1/20	26/9/18	2/11/16	Pelvis	WD	1240	693	1	Naive	FOLFOX	FOLFOX_PostOp	Synch	Male	52	Resistant	NA	CoT	CoT1	Unknown	14/2/18	Left colon
P275	P275_CoT2	GenomicsID_Tum	GenomicsID_Tum_VJR275_CoT2	WGS	Tum	P275_CoT2_Tum	P275_CoT2_Tum	24/8/16	16/1/20	26/9/18	2/11/16	Pelvis	WD	1240	693	1	Naive	FOLFOX	FOLFOX_PostOp	Synch	Male	52	Semi-sensitive	NA	CoT	CoT2	4/1/19	14/2/18	Left colon
P275	P275_CoT3	GenomicsID_Tum	GenomicsID_Tum_VJR275_CoT3	WGS	Tum	P275_CoT3_Tum	P275_CoT3_Tum	24/8/16	16/1/20	26/9/18	2/11/16	Pelvis	WD	1240	693	1	Naive	FOLFOX	FOLFOX_PostOp	Synch	Male	52	NA	NA	CoT	CoT3	NA	14/2/18	Left colon
P275	P275_LT	GenomicsID_Org	GenomicsID_Org_VJR275_LT_Org_6-1	WGS	Org	P275_LT_Org	P275_LT_Org	24/8/16	16/1/20	26/9/18	2/11/16	Pelvis	WD	1240	693	1	Naive	FOLFOX	FOLFOX_PostOp	Synch	Male	52	Resistant	NA	LT	LT	Unknown	6/6/17	Left colon
P275	P275_LT	GenomicsID_Tum	GenomicsID_Tum_VJR275_LT	WGS	Tum	P275_LT_Tum	P275_LT_Tum	24/8/16	16/1/20	26/9/18	2/11/16	Pelvis	WD	1240	693	1	Naive	FOLFOX	FOLFOX_PostOp	Synch	Male	52	Resistant	NA	LT	LT	Unknown	6/6/17	Left colon
P443	P443_CoT	GenomicsID_Org	GenomicsID_Org_SHB443_Mxd_CoT_ORG_0	WGS	Org	P443_CoT_Org	P443_CoT_Org	4/3/16	1/12/19	No recurrence	30/5/16	No recurrence	ND	1367	1367	0	Naive	FOLFOX + Bevacizumab	FOLFOX_PostOp	Synch	Female	59	NA	NA	CoT	CoT	NA	NA	Left colon
P443	P443_LT1	GenomicsID_Tum	GenomicsID_Tum_SHB443DISSLT1	WES	Tum	P443_LT1_Tum	P443_LT1_Tum	4/3/16	1/12/19	No recurrence	30/5/16	No recurrence	ND	1367	1367	0	Naive	FOLFOX + Bevacizumab	FOLFOX_PostOp	Synch	Female	59	NA	NA	LT	LT1	9/4/18	NA	Left colon
P443	P443_LT2	GenomicsID_Org	GenomicsID_Org_SHB443_LT2_ORG_5_0	WGS	Org	P443_LT2_Org	P443_LT2_Org	4/3/16	1/12/19	No recurrence	30/5/16	No recurrence	ND	1367	1367	0	Naive	FOLFOX + Bevacizumab	FOLFOX_PostOp	Synch	Female	59	NA	NA	LT	LT2	NA	NA	Left colon
P443	P443_LT2	GenomicsID_Tum	GenomicsID_Tum_SHB443DISSLT2	WES	Tum	P443_LT2_Tum	P443_LT2_Tum	4/3/16	1/12/19	No recurrence	30/5/16	No recurrence	ND	1367	1367	0	Naive	FOLFOX + Bevacizumab	FOLFOX_PostOp	Synch	Female	59	NA	NA	LT	LT2	NA	NA	Left colon
P686	P686_CoT	GenomicsID_Tum	GenomicsID_Tum_PSP686_CoT	WGS	Tum	P686_CoT_Tum	P686_CoT_Tum	4/1/17	12/1/19	10/10/17	22/8/17	Liver	D	738	49	1	Naive	FOLFOX	FOLFOX_PostOp	Synch	Male	77	NA	NA	CoT	CoT	NA	18/2/18	Right colon
P686	P686_LT	GenomicsID_Tum	GenomicsID_Tum_PSP686_LT	WGS	Tum	P686_LT_Tum	P686_LT_Tum	4/1/17	12/1/19	10/10/17	22/8/17	Liver	D	738	49	1	Naive	FOLFOX	FOLFOX_PostOp	Synch	Male	77	NA	NA	LT	LT	NA	18/2/18	Right colon
P738	P738_LT	GenomicsID_Tum	GenomicsID_Tum_RIK738LT	WES	Tum	P738_LT_Tum	P738_LT_Tum	1/9/17	19/11/19	No recurrence	3/8/19	No recurrence	ND	809	809	0	Naive	Capecitabine	NA	Metach	Male	62	NA	NA	LT	LT	NA	4/9/18	Rectal
P769	P769_LT	GenomicsID_Org	GenomicsID_Org_PVC769LTORG3	WES	Org	P769_LT_Org	P769_LT_Org	6/7/16	7/2/20	20/3/19	12/9/18	Bone	WD	1311	189	1	Naive	CAPOX--FOLFOX | FOLFIRI + Cetuximab	FOLFOX_PostOp	Metach	Male	60	NA	NA	LT	LT	4/7/18	18/2/18	Left colon
P769	P769_LT	GenomicsID_Tum	GenomicsID_Tum_PVC769LT	WES	Tum	P769_LT_Tum	P769_LT_Tum	6/7/16	7/2/20	20/3/19	12/9/18	Bone	WD	1311	189	1	Naive	CAPOX--FOLFOX | FOLFIRI + Cetuximab	FOLFOX_PostOp	Metach	Male	60	NA	NA	LT	LT	4/7/18	18/2/18	Left colon
P997	P997_CoT	GenomicsID_Org	GenomicsID_Org_SSF997COTORG10-5	WES	Org	P997_CoT_Org	P997_CoT_Org	30/6/12	28/1/20	19/10/18	5/5/17	Pelvis	ND	2768	532	1	Naive	CAPOX--FOLFIRI	FOLFOX_PostOp	Metach	Male	66	Semi-sensitive	NA	CoT	CoT	Unknown	25/3/18	Rectal
P997	P997_CoT	GenomicsID_Tum	GenomicsID_Tum_SSF997COT	WES	Tum	P997_CoT_Tum_WES	P997_CoT_Tum	30/6/12	28/1/20	19/10/18	5/5/17	Pelvis	ND	2768	532	1	Naive	CAPOX--FOLFIRI	FOLFOX_PostOp	Metach	Male	66	Semi-sensitive	NA	CoT	CoT	NA	NA	Rectal
P997	P997_LT	GenomicsID_Tum	GenomicsID_Tum_SSF977_LT	WGS	Tum	P997_LT_Tum	P997_LT_Tum	30/6/12	28/1/20	19/10/18	5/5/17	Pelvis	ND	2768	532	1	Naive	CAPOX--FOLFIRI	FOLFOX_PostOp	Metach	Male	66	NA	NA	LT	LT	NA	25/3/18	Rectal
P998	P998_LT1	GenomicsID_Org	GenomicsID_Org_VPL998LT1ORG	WES	Org	P998_LT1_Org	P998_LT1_Org	22/12/16	5/12/19	13/10/17	15/2/17	Liver	WD	1078	240	1	Naive	FOLFOX	FOLFOX_PostOp	Synch	Male	52	NA	NA	LT	LT1	14/1/19	5/6/18	Left colon
P998	P998_LT1	GenomicsID_Tum	GenomicsID_Tum_VPL998LT1	WES	Tum	P998_LT1_Tum	P998_LT1_Tum	22/12/16	5/12/19	13/10/17	15/2/17	Liver	WD	1078	240	1	Naive	FOLFOX	FOLFOX_PostOp	Synch	Male	52	NA	NA	LT	LT1	14/1/19	5/6/18	Left colon
P998	P998_LT2	GenomicsID_Org	GenomicsID_Org_VPL998LT2ORG	WES	Org	P998_LT2_Org	P998_LT2_Org	22/12/16	5/12/19	13/10/17	15/2/17	Liver	WD	1078	240	1	Naive	FOLFOX	FOLFOX_PostOp	Synch	Male	52	NA	NA	LT	LT2	NA	5/6/18	Left colon
P078	P078_LT	GenomicsID_Tum	GenomicsID_Tum_PKG078LT	WES	Tum	P078_LT_Tum	P078_LT_Tum	1/12/15	10/1/20	17/4/18	4/8/17	Liver, Abdominal wall	WD	1501	256	1	Naive	FOLFIRI	NA	Metach	Female	64	NA	NA	LT	LT	NA	18/2/18	Left colon
yP102	yP102_LT	GenomicsID_Org	GenomicsID_Org_yPPJ102LTORG3	WES	Org	yP102_LT_Org	yP102_LT_Org	3/7/05	30/1/20	Complicated	3/4/18	Peritoneal	WD	5324	NA	NA	Distant	NA	NA	Metach	Male	64	NA	NA	LT	LT	4/7/18	4/9/18	Right colon
yP102	yP102_LT	GenomicsID_Tum	GenomicsID_Tum_YPPJ102LT	WES	Tum	yP102_LT_Tum	yP102_LT_Tum	3/7/05	30/1/20	Complicated	3/4/18	Peritoneal	WD	5324	NA	NA	Distant	NA	NA	Metach	Male	64	NA	NA	LT	LT	4/7/18	4/9/18	Right colon
yP121	yP121_LT1	GenomicsID_Tum	GenomicsID_Tum_yPVK121LT1	WES	Tum	yP121_LT1_Tum	yP121_LT1_Tum	29/1/18	31/12/19	18/4/19	29/8/18	Liver	WD	701	232	1	Treated	FOLFIRI + Cetuximab | FOLFOX	NA	Synch	Male	59	NA	PR	LT	LT1	NA	4/9/18	Rectal
yP121	yP121_LT2	GenomicsID_Tum	GenomicsID_Tum_yPVK121LT2	WES	Tum	yP121_LT2_Tum	yP121_LT2_Tum	29/1/18	31/12/19	18/4/19	29/8/18	Liver	WD	701	232	1	Treated	FOLFIRI + Cetuximab | FOLFOX	NA	Synch	Male	59	NA	PR	LT	LT2	NA	4/9/18	Rectal
yP166	P166_CoT	GenomicsID_Tum	GenomicsID_Tum_PPF166_CoT	WGS	Tum	P166_CoT_Tum	P166_CoT_Tum	14/9/16	17/7/19	No recurrence	21/2/17	None	ND	1036	1036	0	Naive	FOLFOX + Bevacizumab | FOLFOX	NA	Synch	Male	41	NA	CR	CoT	CoT	NA	14/2/18	Left colon
P190_A	P190_A_LT	GenomicsID_Org	GenomicsID_Org_SAW190LTOrganoid	WES	Org	P190_A_LT_Org	P190_A_LT_Org	1/5/16	16/7/18	16/8/18	22/12/17	Liver	WD	806	237	1	Naive	Capecitabine	NA	Metach	Female	64	Sensitive	NA	LT	LT	29/12/18	12/2/18	Right colon
P190_A	P190_A_LT	GenomicsID_Tum	GenomicsID_Tum_YSAW190LT	WES	Tum	P190_A_LT_Tum	P190_A_LT_Tum	1/5/16	16/7/18	16/8/18	22/12/17	Liver	WD	806	237	1	Naive	Capecitabine	NA	Metach	Female	64	Sensitive	NA	LT	LT	29/12/18	12/2/18	Right colon
yP256	yP256_LT1	GenomicsID_Tum	GenomicsID_Tum_yPSQ256_LT1	WGS	Tum	yP256_LT1_Tum	yP256_LT1_Tum	19/1/17	19/12/19	1/6/18	22/11/17	Lung	WD	1064	191	1	Treated	FOLFOXIRI + Bevacizumab	NA	Synch	Male	40	NA	PR	LT	LT1	NA	25/3/18	Left colon
yP256	yP256_LT2	GenomicsID_Tum	GenomicsID_Tum_yPSQ256_LT2	WGS	Tum	yP256_LT2_Tum	yP256_LT2_Tum	19/1/17	19/12/19	1/6/18	22/11/17	Lung	WD	1064	191	1	Treated	FOLFOXIRI + Bevacizumab	NA	Synch	Male	40	NA	PR	LT	LT2	NA	25/3/18	Left colon
yP275	yP275_LT	GenomicsID_Tum	GenomicsID_Tum_YPDC275LT	WES	Tum	yP275_LT_Tum	yP275_LT_Tum	20/5/16	7/10/18	20/9/17	1/3/17	Peritoneal	D	870	203	1	Treated	FOLFOX + Bevacizumab	FOLFOX_PreOp	Synch	Female	71	NA	PR	LT	LT	NA	12/2/18	Right colon
yP295	yP295_LT	GenomicsID_Org	GenomicsID_Org_yPMK295LTorg3	WES	Org	yP295_LT_Org	yP295_LT_Org	6/2/17	22/10/18	17/5/18	14/11/17	Peritoneal, Distant nodal, Liver	WD	623	184	1	Treated	FOLFOX | Capecitabine	FOLFOX_PreOp	Synch	Male	52	Semi-sensitive	PD	LT	LT	3/1/19	7/2/18	Rectal
yP295	yP295_LT	GenomicsID_Tum	GenomicsID_Tum_yPMK295LT1	WES	Tum	yP295_LT_Tum	yP295_LT_Tum	6/2/17	22/10/18	17/5/18	14/11/17	Peritoneal, Distant nodal, Liver	WD	623	184	1	Treated	FOLFOX | Capecitabine	FOLFOX_PreOp	Synch	Male	52	Semi-sensitive	PD	LT	LT	3/1/19	7/2/18	Rectal
yP315	yP315_LT	GenomicsID_Org	GenomicsID_Org_SSF997LTOrg6-3	WES	Org	yP315_LT_Org	yP315_LT_Org	1/6/13	7/10/19	4/10/17	Complicated	Liver	WD	2319	NA	NA	Distant	FOLFOX + Bevacizumab | FOLFIRI + Bevacizumab	NA	Synch	Female	35	Resistant	NA	LT	LT	10/12/18	12/2/18	Right colon
yP315	yP315_LT	GenomicsID_Tum	GenomicsID_Tum_YPIK315LT	WES	Tum	yP315_LT_Tum	yP315_LT_Tum	1/6/13	7/10/19	4/10/17	Complicated	Liver	WD	2319	NA	NA	Distant	FOLFOX + Bevacizumab | FOLFIRI + Bevacizumab	NA	Synch	Female	35	Resistant	NA	LT	LT	10/12/18	12/2/18	Right colon
yP369	yP369_LT	GenomicsID_Tum	GenomicsID_Tum_YPCB369LT	WES	Tum	yP369_LT_Tum	yP369_LT_Tum	15/8/14	14/1/20	1/2/18	14/10/15	Lung	WD	1978	841	1	Distant	FOLFIRI + Bevacizumab	NA	Metach	Male	71	NA	Relapse	LT	LT	NA	18/2/18	Left colon
P486_D	P486_D_LT	GenomicsID_Org	GenomicsID_Org_PDW486LTORG1	WES	Org	P486_D_LT_Org	P486_D_LT_Org	1/8/16	13/2/20	1/7/18	29/5/18	Distant nodal	WD	1291	33	1	Naive	FOLFIRI + Bevacizumab	NA	Metach	Female	49	NA	NA	LT	LT	NA	4/7/18	Rectal
P486_D	P486_D_LT	GenomicsID_Tum	GenomicsID_Tum_PDW486LT	WES	Tum	P486_D_LT_Tum	P486_D_LT_Tum	1/8/16	13/2/20	1/7/18	29/5/18	Distant nodal	WD	1291	33	1	Naive	FOLFIRI + Bevacizumab	NA	Metach	Female	49	NA	NA	LT	LT	NA	4/7/18	Rectal
yP486_J	yP486_J_LT	GenomicsID_Tum	GenomicsID_Tum_SJB486LT	WES	Tum	yP486_J_LT_Tum	yP486_J_LT_Tum	21/7/16	11/11/19	18/12/18	23/2/18	Lung	ND	1208	298	1	Treated	FOLFOX	FOLFOX_PreOp	Metach	Male	64	NA	PD	LT	LT	NA	6/3/18	Left colon
yP516	yP516_LT1	GenomicsID_Org	GenomicsID_Org_PRJ180675_yPDB516-LT1_S1	WGS	Org	yP516_LT1_Org	yP516_LT1_Org	24/10/17	11/11/19	19/9/18	23/1/18	Adrenal	WD	748	239	1	Treated	FOLFOX	FOLFOX_PreOp	Synch	Male	52	Semi-sensitive	PD	LT	LT1	10/12/18	12/2/18	Rectal
yP516	yP516_LT1	GenomicsID_Tum	GenomicsID_Tum_yPDB516_LT1	WGS	Tum	yP516_LT1_Tum	yP516_LT1_Tum	24/10/17	11/11/19	19/9/18	23/1/18	Adrenal	WD	748	239	1	Treated	FOLFOX	FOLFOX_PreOp	Synch	Male	52	Semi-sensitive	PD	LT	LT1	10/12/18	12/2/18	Rectal
yP516	yP516_LT2	GenomicsID_Org	GenomicsID_Org_PRJ180676_yPDB516-LT2_S2	WGS	Org	yP516_LT2_Org	yP516_LT2_Org	24/10/17	11/11/19	19/9/18	23/1/18	Adrenal	WD	748	239	1	Treated	FOLFOX	FOLFOX_PreOp	Synch	Male	52	Semi-sensitive	PD	LT	LT2	4/1/19	12/2/18	Rectal
yP516	yP516_LT2	GenomicsID_Tum	GenomicsID_Tum_yPDB516_LT2	WGS	Tum	yP516_LT2_Tum	yP516_LT2_Tum	24/10/17	11/11/19	19/9/18	23/1/18	Adrenal	WD	748	239	1	Treated	FOLFOX	FOLFOX_PreOp	Synch	Male	52	Semi-sensitive	PD	LT	LT2	4/1/19	12/2/18	Rectal
yP520	yP520_LT1	GenomicsID_Org	GenomicsID_Org_yPJF520LT1ORG	WES	Org	yP520_LT1_Org	yP520_LT1_Org	11/6/17	13/1/20	13/9/18	30/5/18	Liver, Distant nodal	WD	946	106	1	Treated	FOLFOX--FOLFOX + Panitumimab | FOLFIRI + Bevacizumab	FOLFOX_PreOp	Synch	Female	44	Semi-sensitive	PR	LT	LT1	29/12/18	4/7/18	Left colon
yP520	yP520_LT1	GenomicsID_Tum	GenomicsID_Tum_yPJF520LT1	WES	Tum	yP520_LT1_Tum	yP520_LT1_Tum	11/6/17	13/1/20	13/9/18	30/5/18	Liver, Distant nodal	WD	946	106	1	Treated	FOLFOX--FOLFOX + Panitumimab | FOLFIRI + Bevacizumab	FOLFOX_PreOp	Synch	Female	44	Semi-sensitive	PR	LT	LT1	29/12/18	4/7/18	Left colon
yP520	yP520_LT2	GenomicsID_Org	GenomicsID_Org_yPJF520LT2ORG	WES	Org	yP520_LT2_Org	yP520_LT2_Org	11/6/17	13/1/20	13/9/18	30/5/18	Liver, Distant nodal	WD	946	106	1	Treated	FOLFOX--FOLFOX + Panitumimab | FOLFIRI + Bevacizumab	FOLFOX_PreOp	Synch	Female	44	Sensitive	PR	LT	LT2	3/1/19	4/7/18	Left colon
yP520	yP520_LT2	GenomicsID_Tum	GenomicsID_Tum_yPJF520LT2	WES	Tum	yP520_LT2_Tum	yP520_LT2_Tum	11/6/17	13/1/20	13/9/18	30/5/18	Liver, Distant nodal	WD	946	106	1	Treated	FOLFOX--FOLFOX + Panitumimab | FOLFIRI + Bevacizumab	FOLFOX_PreOp	Synch	Female	44	Sensitive	PR	LT	LT2	3/1/19	4/7/18	Left colon
yP610	yP610_LT	GenomicsID_Tum	GenomicsID_Tum_YPHH610LT	WES	Tum	yP610_LT_Tum	yP610_LT_Tum	1/10/15	4/12/19	8/2/17	28/4/16	Liver	ND	1525	286	1	Treated	FOLFOX + Bevacizumab | FOLFOX	FOLFOX_PreOp	Synch	Female	65	NA	PR	LT	LT	NA	6/3/18	Left colon
yP689	yP689_LT	GenomicsID_Tum	GenomicsID_Tum_yPPM689_LT_2016	WGS	Tum	yP689_LT_Tum_16	yP689_LT_Tum	7/6/16	18/9/19	10/7/17	4/10/16	Liver	ND	1198	279	1	Distant	FOLFIRI + Cetuximab | FOLFOX	NA	Synch	Male	70	NA	PR	LT	LT	NA	26/3/18	Left colon
yP775	yP775_LT1	GenomicsID_Tum	GenomicsID_Tum_YPLG775Lt1	WES	Tum	yP775_LT1_Tum	yP775_LT1_Tum	1/10/17	21/2/20	1/2/19	2/5/18	Lung	WD	873	275	1	Treated	FOLFOX	FOLFOX_PreOp	Synch	Female	45	NA	PR	LT	LT1	NA	2/5/18	Left colon
yP775	yP775_LT2	GenomicsID_Tum	GenomicsID_Tum_YPLG775LT2	WES	Tum	yP775_LT2_Tum	yP775_LT2_Tum	1/10/17	21/2/20	1/2/19	2/5/18	Lung	WD	873	275	1	Treated	FOLFOX	FOLFOX_PreOp	Synch	Female	45	NA	PR	LT	LT2	NA	2/5/18	Left colon
yP819	yP819_LT	GenomicsID_Tum	GenomicsID_Tum_yPDE819LT	WES	Tum	yP819_LT_Tum	yP819_LT_Tum	22/8/17	29/10/19	2/12/19	24/1/18	Liver	WD	798	677	1	Treated	CAPOX	FOLFOX_PreOp	Synch	Male	28	NA	CR	LT	LT	NA	12/2/18	Rectal
yP845	yP845_LT	GenomicsID_Org	GenomicsID_Org_YPPM845LTORG	WES	Org	yP845_LT_Org	yP845_LT_Org	1/1/13	7/2/20	14/7/16	14/8/13	Pelvis	WD	2593	1065	1	Distant	CAPOX	NA	Synch	Male	66	NA	NA	LT	LT	4/7/18	5/6/18	Left colon
yP872	yP872_LT	GenomicsID_Tum	GenomicsID_Tum_YPAM872LT	WES	Tum	yP872_LT_Tum	yP872_LT_Tum	1/4/14	15/2/18	3/8/15	8/10/14	Distant nodal	D	1416	299	1	Distant	FOLFOX	NA	Synch	Female	49	NA	PR	LT	LT	NA	6/3/18	Left colon
yP925	yP925_LT1	GenomicsID_Tum	GenomicsID_Tum_yPRH925_LT1	WGS	Tum	yP925_LT1_Tum	yP925_LT1_Tum	15/3/16	20/10/19	16/1/18	5/10/16	Liver, Lung	D	1314	468	1	Treated	FOLFOX + Bevacizumab	FOLFOX_PreOp	Synch	Male	65	NA	PD	LT	LT1	NA	14/2/18	Right colon
yP925	yP925_LT2	GenomicsID_Org	GenomicsID_Org_yPRH925_LT2_ORG_0	WGS	Org	yP925_LT2_Org	yP925_LT2_Org	15/3/16	20/10/19	16/1/18	5/10/16	Liver, Lung	D	1314	468	1	Treated	FOLFOX + Bevacizumab	FOLFOX_PreOp	Synch	Male	65	NA	PD	LT	LT2	1/3/18	NA	Right colon
